# Pharmacologically diverse antidepressant drugs disrupt the interaction of BDNF receptor TRKB and the endocytic adaptor AP-2

**DOI:** 10.1101/591909

**Authors:** Senem Merve Fred, Liina Laukkanen, Cecilia A Brunello, Liisa Vesa, Helka Goos, Iseline Cardon, Rafael Moliner, Tanja Maritzen, Markku Varjosalo, Plinio C Casarotto, Eero Castrén

## Abstract

Antidepressant drugs activate TRKB (tropomyosin-related kinase B), however it remains unclear whether these compounds employ a common mechanism for achieving this effect. We found by using mass spectrometry that the interaction of several proteins with TRKB was disrupted in the hippocampus of fluoxetine-treated animals (single intraperitoneal injection), including members of the AP-2 complex (adaptor protein complex-2) involved in vesicular endocytosis. The interaction of TRKB with the cargo-docking mu subunit of the AP-2 complex (AP2M) was disrupted by both acute and repeated fluoxetine treatment. However, while the coupling between full length TRKB and AP2M was disrupted by fluoxetine, the interaction between AP2M and the TRKB C-terminal peptide was resistant to this drug, indicating that the binding site targeted by fluoxetine must lie outside of the TRKB:AP2M interface. In addition to fluoxetine, other pharmacologically diverse antidepressants imipramine, rolipram, phenelzine, ketamine, and the ketamine metabolite 2R,6R-hydroxynorketamine (RR-HNK) also decreased the interaction between TRKB:AP2M *in vitro*, as measured by ELISA. Silencing the expression of AP2M in MG87.TRKB cell line led to increased surface positioning of TRKB and to a higher response to BDNF (brain-derived neurotrophic factor), observed as the levels of active TRKB. Moreover, animals haploinsufficient for the *Ap2m1* gene displayed increased levels of active TRKB *in vivo*, as well as an enhanced cell surface expression of the receptor in cultured hippocampal neurons.

Taken together, our data suggests that disruption of the TRKB:AP2M interaction is an effect shared by several antidepressants with diverse chemical structures and canonical modes of action.
