## Supplement table 1 for "Pharmacologically diverse antidepressant drugs disrupt the interaction of BDNF receptor TRKB and the endocytic adaptor AP-2"

Receptor/ Channel/ Transporter		6%
P15209	BDNF/NT-3 growth factors receptor	Ntrk2
O55143	Calcium-transporting ATPase, cardiac muscle 2	Atp2a2
Q9R0K7	Calcium-transporting ATPase, plasma membrane 2	Atp2b2
P23242	Gap junction alpha-1 protein	Gja1
B0V2N1	Receptor-type tyrosine-protein phosphatase S	Ptprs
P62482	Voltage-gated potassium channel subunit beta 2	Kcnab2
Adaptor/ Regulatory/ Chaperone		7%
Q8CBW3	Abl interactor 1	Abi1
P35564	Calnexin	Canx
Q91XM9	Disks large homolog 2	Dlg2
P08113	Endoplasmin	Hsp90b1
O89051	Integral membrane protein 2B	Itm2b
P70296	Phosphatidylethanolamine-binding protein 1	Pebp1
P01831	Thy-1 membrane glycoprotein	Thy1
Cytoskeletal/ Structural/ Cell adhesion		16%
P12960	Contactin-1	Cntn1
O89053	Coronin-1A	Coro1a
Q60625	Intercellular adhesion molecule 5	Icam5
P20357	Microtubule-associated protein 2	Map2
Q7TSJ2	Microtubule-associated protein 6	Map6
Q91VR7	Microtubule-associated proteins 1A/1B light chain 3A	Map1lc3a
Q6ZWR6	Nesprin-1	Syne1
P13595	Neural cell adhesion molecule 1	Ncam1
Q9Z0E0	Neurochondrin	Ncdn
P08551	Neurofilament light polypeptide	Nefl
Q9Z1S5	Neuronal-specific septin-3	Sept3
P97300	Neuroplastin	Nptn
Q8C1B7	Septin 11	Sept11
Q9R1T4	Septin 6	Sept6
Q8CHH9	Septin 8	Sept8
Q8BYI9	Tenascin-R	Tnr
Vesicular/ Trafficking/ Transport		19%
O35643	AP-1 complex subunit beta-1	Ap1b1
P17427	AP-2 complex subunit alpha-2	Ap2a2
Q9DBG3	AP-2 complex subunit beta	Ap2b1
P84091	AP-2 complex subunit mu	Ap2m1
P62743	AP-2 complex subunit sigma	Ap2s1
O54774	AP-3 complex subunit delta-1	Ap3d1
Q61548	Clathrin coat assembly protein AP180	Snap91
O08585	Clathrin light chain A	Clta
O08539	Myc box-dependent-interacting protein 1	Bin1
Q61644	Protein kinase C and casein kinase substrate in neurons protein 1	Pacsin1
Q8K0T0	Reticulon-1	Rtn1
Q99P72	Reticulon-4	Rtn4
Q9JIS5	Synaptic vesicle glycoprotein 2A	Sv2a
Q8BG39	Synaptic vesicle glycoprotein 2B	Sv2b
Q8R191	Synaptogyrin-3	Syngr3
Q9R0N3	Synaptotagmin-11	Syt11
O35526	Syntaxin-1A	Stx1a
P61264	Syntaxin-1B	Stx1b
Q9EQH3	Vacuolar protein sorting-associated protein 35	Vps35
Q8C2E7	WASH complex subunit strumpellin	Kiaa0196
Q9JHU4	Cytoplasmic dynein 1 heavy chain 1	Dync1h1
Enzyme		10%
P05201	Aspartate aminotransferase	Got1
Q9Z218	Dipeptidyl aminopeptidase-like protein 6	Dpp6
Q61881	DNA replication licensing factor MCM7	Mcm7
P58281	Dynamin-like 120 kDa protein	Opa1
Q8VDQ8	NAD-dependent protein deacetylase sirtuin-2	Sirt2
Q6P7W0	Sentrin-specific protease 6	Senp6
Q9WUM5	Succinyl-CoA ligase	Suclg1
Q91ZW3	SWI/SNF-related matrix-associated actin-dependent regulator of chromatin	Smarca5
O54983	Thiomorpholine-carboxylate dehydrogenase	Crym
Q8BMS1	Trifunctional enzyme subunit alpha	Hadha
Q8BFW4	Tripartite motif-containing protein 65	Trim65
Kinase		5%
P47809	Dual specificity mitogen-activated protein kinase kinase 4	Map2k4
Q5S006	Leucine-rich repeat serine/threonine-protein kinase 2	Lrrk2
P63085	Mitogen-activated protein kinase 1	Mapk1
P63318	Protein kinase C gamma type	Prkcg
Q5RJI5	Serine/threonine-protein kinase BRSK1	Brsk1
Phosphatase		3%
Q3UYC0	Protein phosphatase 1H	Ppm1h
P63330	Serine/threonine-protein phosphatase 2A catalytic subunit alpha	Ppp2ca
Q76MZ3	Serine/threonine-protein phosphatase 2A regulatory subunit A alpha	Ppp2r1a
GTPase/ GTPase activator		7%
P60766	Cell division control protein 42 homolog	Cdc42
Q8BPN8	DmX-like protein 2	Dmxl2
Q2PFD7	PH and SEC7 domain-containing protein 3	Psd3
F6SEU4	Ras GTPase-activating protein SynGAP	Syngap1
P63321	Ras-related protein Ral-A	Rala
P62746	Rho-related GTP-binding protein RhoB	Rhob
Q9QUI0	Transforming protein RhoA	Rhoa
Transcription/ Translation		6%
Q80VW7	AT-hook-containing transcription factor	Akna
Q8BFR5	Elongation factor Tu, mitochondria	Tufm
Q6PCN7	Helicase-like transcription factor	Hltf
P09602	Non-histone chromosomal protein HMG-17	Hmgn2
Q99JF8	PC4 and SFRS1-interacting protein	Psip1
Q8CFE3	REST corepressor 1	Rcor1
Signaling molecule		3%
P21237	Brain-derived neurotrophic factor	Bdnf
P43027	Growth/differentiation factor 5	Gdf5
P21279	Guanine nucleotide-binding protein G(q) subunit alpha	Gnaq
Other		21%
P56379	6.8 kDa mitochondrial proteolipid	Mp68
Q3U3N6	AP-4 complex accessory subunit tepsin	Enthd2
Q91ZZ3	Beta-synuclein	Sncb
Q80YN3	Breast carcinoma-amplified sequence 1 homolog	Bcas1
Q91WS0	CDGSH iron-sulfur domain-containing protein 1	Cisd1
Q9Z140	Copine 6	Cpne6
Q62266	Cornifin A	Sprr1a
Q9D172	ES1 protein homolog, mitochondrial	D10Jhu81e
Q9R1K5	Fizzy-related protein homolog	Fzr1
Q8K375	Leucine-rich repeat-containing protein 56	Lrrc56
Q3UU94	MANSC domain-containing protein 4	Mansc4
P28660	Nck-associated protein 1	Nckap1
P35802	Neuronal membrane glycoprotein M6-a	Gpm6a
P35803	Neuronal membrane glycoprotein M6-b	Gpm6b
P84075	Neuron-specific calcium-binding protein hippocalcin	Hpca
Q62092	Neuron-specific protein family member 1	Nsg1
P67778	Prohibitin	Phb
Q8CIP5	Protein dispatched homolog 2	Disp2
Q9QYG0	Protein NDRG2	Ndrg2
Q8VCD6	Receptor expression-enhancing protein 2	Reep2
Q3TL54	Tripartite motif-containing protein 43A	Trim43a
Q920I9	WD repeat-containing protein 7	Wdr7
P62761	Visinin-like protein 1	Vsnl1
