## Supplement table 2 for "Pharmacologically diverse antidepressant drugs disrupt the interaction of BDNF receptor TRKB and the endocytic adaptor AP-2"

Entry	Protein name	Gene name	saline	fluoxetine
Adaptor/ Regulatory/ Chaperone
Q8CBW3	Abl interactor 1	Abi1	1.39	0.00
P35564	Calnexin	Canx	2.77	0.00
Q91XM9	Disks large homolog 2	Dlg2	2.77	4.16
P08113	Endoplasmin	Hsp90b1	1.39	0.00
P01831	Thy-1 membrane glycoprotein	Thy1	2.67	0.00
Cytoskeletal/ Structural/ Cell adhesion
P12960	Contactin-1	Cntn1	1.39	0.00
Q60625	Intercellular adhesion molecule 5	Icam5	1.39	0.00
P20357	Microtubule-associated protein 2	Map2	4.10	0.00
Q7TSJ2	Microtubule-associated protein 6	Map6	2.38	1.26
Q91VR7	Microtubule-associated proteins 1A/1B light chain 3A	Map1lc3a	1.39	0.00
Q6ZWR6	Nesprin-1	Syne1	1.39	0.00
P13595	Neural cell adhesion molecule 1	Ncam1	4.68	0.00
Q9Z0E0	Neurochondrin	Ncdn	4.68	1.17
Q9Z1S5	Neuronal-specific septin-3	Sept3	3.83	1.14
P97300	Neuroplastin	Nptn	1.39	0.00
Q8C1B7	Septin 11	Sept11	1.59	0.00
Q8CHH9	Septin 8	Sept8	4.16	0.00
Q8BYI9	Tenascin-R	Tnr	1.39	0.00
Vesicular/ Trafficking/ Transport
O35643	AP-1 complex subunit beta-1	Ap1b1	11.91	0.00
P17427	AP-2 complex subunit alpha-2	Ap2a2	8.38	1.05
Q9DBG3	AP-2 complex subunit beta	Ap2b1	14.48	1.52
P84091	AP-2 complex subunit mu	Ap2m1	7.69	0.00
O54774	AP-3 complex subunit delta-1	Ap3d1	1.39	0.00
Q61548	Clathrin coat assembly protein AP180	Snap91	4.27	0.00
O08585	Clathrin light chain A	Clta	2.52	0.00
O08539	Myc box-dependent-interacting protein 1	Bin1	4.16	0.00
Q61644	Protein kinase C and casein kinase substrate in neurons protein 1	Pacsin1	4.68	1.17
Q8K0T0	Reticulon-1	Rtn1	2.77	0.00
Q99P72	Reticulon-4	Rtn4	1.39	0.00
Q8BG39	Synaptic vesicle glycoprotein 2B	Sv2b	2.52	0.00
O35526	Syntaxin-1A	Stx1a	1.39	0.00
P61264	Syntaxin-1B	Stx1b	4.24	0.00
Signaling molecule
P21279	Guanine nucleotide-binding protein G(q) subunit alpha	Gnaq	2.52	0.00
Enzyme
P05201	Aspartate aminotransferase	Got1	2.77	0.00
O55143	Calcium-transporting ATPase, cardiac muscle 2	Atp2a2	3.51	1.17
Q9Z218	Dipeptidyl aminopeptidase-like protein 6	Dpp6	1.39	0.00
Q61881	DNA replication licensing factor MCM7	Mcm7	2.52	0.00
Q8VDQ8	NAD-dependent protein deacetylase sirtuin-2	Sirt2	2.77	0.00
Q6P7W0	Sentrin-specific protease 6	Senp6	2.52	0.00
Q9WUM5	Succinyl-CoA ligase	Suclg1	1.39	0.00
O54983	Thiomorpholine-carboxylate dehydrogenase	Crym	3.78	0.00
Q8BMS1	Trifunctional enzyme subunit alpha	Hadha	6.73	0.00
Kinase
P63085	Mitogen-activated protein kinase 1	Mapk1	1.39	0.00
Phosphatase
P63330	Serine/threonine-protein phosphatase 2A catalytic subunit alpha	Ppp2ca	1.26	0.00
Q76MZ3	Serine/threonine-protein phosphatase 2A regulatory subunit A alpha	Ppp2r1a	3.78	0.00
GTPase/ GTPase activator
Q8BPN8	DmX-like protein 2	Dmxl2	1.39	0.00
Q9QUI0	Transforming protein RhoA	Rhoa	3.17	0.00
Transcription/Translation
Q8BFR5	Elongation factor Tu, mitochondria	Tufm	5.55	0.00
Q6PCN7	Helicase-like transcription factor	Hltf	1.92	0.00
Other
Q91ZZ3	Beta-synuclein	Sncb	4.18	1.05
Q91WS0	CDGSH iron-sulfur domain-containing protein 1	Cisd1	1.59	0.00
Q9Z140	Copine 6	Cpne6	1.39	0.00
Q9D172	ES1 protein homolog, mitochondrial	D10Jhu81e	1.39	0.00
Q9R1K5	Fizzy-related protein homolog	Fzr1	3.17	0.00
P28660	Nck-associated protein 1	Nckap1	1.39	0.00
P84075	Neuron-specific calcium-binding protein hippocalcin	Hpca	5.55	0.00
Q62092	Neuron-specific protein family member 1	Nsg1	2.52	0.00
P35802	Neuronal membrane glycoprotein M6-a	Gpm6a	3.00	1.00
P35803	Neuronal membrane glycoprotein M6-b	Gpm6b	2.34	0.00
P67778	Prohibitin	Phb	8.19	0.00
Q8VCD6	Receptor expression-enhancing protein 2	Reep2	1.39	0.00
